# Gain-of-function CRISPR screens identify tumor-promoting genes conferring melanoma cell plasticity and therapy-resistance

**DOI:** 10.1101/2020.07.08.193102

**Authors:** Arthur Gautron, Laura Bachelot, Anaïs M. Quéméner, Sébastien Corre, Marc Aubry, Florian Rambow, Anaïs Paris, Nina Tardif, Héloïse M. Leclair, Cédric Coulouarn, Jean-Christophe Marine, Marie-Dominique Galibert, David Gilot

**Author notes:** These authors contributed equally to this work (Anaïs M. Quéméner, Sébastien Corre, Marc Aubry). Correspondence or, Corresponding Author: David Gilot, 2 avenue Pr Léon Bernard, 35043 Rennes, FRANCE., or Marie-Dominique Galibert, 2 avenue Pr Léon Bernard, 35043 Rennes, FRANCE.

## Abstract

Most genetic alterations that drive melanoma development and resistance to targeted therapy have been uncovered. In contrast, and despite their increasingly recognized contribution, little is known about the non-genetic mechanisms that drive these processes. Here, we performed *in vivo* gain-of-function CRISPR screens and identified *SMAD3*, *BIRC3* and *SLC9A5* as key actors of BRAFi-resistance and these genes promote the tumor growth capability of persister cells. We show that their expression levels increase during acquisition of BRAFi-resistance, and remain high in persister cells and during relapse. The upregulation of the SMAD3 transcriptional activity (SMAD3-signature) promotes a mesenchymal-like phenotype and BRAFi-resistance by acting as an upstream transcriptional regulator of potent BRAFi-resistance genes such as EGFR and AXL. This SMAD3-signature predicts resistance to both current melanoma therapies in different cohorts. Critically, chemical inhibition of SMAD3 may constitute amenable target for melanoma since it efficiently abrogates persister cells survival. Interestingly, decrease of SMAD3 activity can also be reached by inhibiting the aryl hydrocarbon receptor (AhR), another druggable transcription factor governing SMAD3 expression level. Our work expands our understanding of the biology of persister cells and highlight novel drug vulnerabilities that can be exploited to develop long-lasting antimelanoma therapies.
