## Supplementary for "Gain-of-function CRISPR screens identify tumor-promoting genes conferring melanoma cell plasticity and therapy-resistance": Table S2.xlsx

### Sheet: Table S2
	501Mel 3+ correspond to CRISPR SAM engineered cells (expressing dCas9, p65-MS2-HSF1 and the guide). Vem for PLX4032 and PB (paradox breaker) for PLX8394. DMSO (solvent of BRAFi = control). Caution: two tumors on mouse 481 (only tumor 1 has been analyzed).
cells		1	2	3	4	5	6	6.5	7	7.5	8	9	10	11	11.5	12	12.5	12.75	13	13.5	14	14.5	15	15.5	16	16.5	17	17.5	18	18.5	19	19.5	weeks
501Mel parental	461	0	0	0	0	0	0	0	0	0	0	0	0	0	0	0	0		0	0	0	0	0	0	0	0	0	0	0	0	0	0
	462	0	0	0	0	0	0	0	0	0	0	0	0	0	0	0	0		0	0	0	0	0	0	0	0	0	0	0	0	0	0
	463	0	0	0	0	0	0	0	0	0	0	0	0	0	0	0	0		0	0	0	0	0	0	0	0	0	0	0	0	0	0
	468	0	0	0	0	0	0	0	0	0	0	0	0	0	0	0	0		0	0	0	0	0	0	0	0	0	0	0	0	0	0
	469	0	0	0	0	0	0	0	0	0	0	0	0	0	0	0	0		0	0	0	0	0	0	0	0	0	0	0	0	0	0
	470	0	0	0	0	0	0	0	0	0	0	0	0	0	0	0	0		0	0	0	0	0	0	0	0	0	0	0	0	0	0
Cell library + DMSO	471	0	0	0	0	0	0	0	0	0	0	2	20.25	66	66	78	144		360	609	617.5	716.5	869.856
	474	0	0	0	0	0	0	0	0	0	64	168	660	924	1287
	475	0	0	0	0	0	0	0	0	0	6	161.5	570	1200	2002
	476	0	0	0	0	0	0	0	0	0	0	0	0	0	0	0	0		0	0	0	0	0	0	0	0	0	0	0	0	0	0
	477	0	0	0	0	0	0	0	0	0	0	0	0	238	238	361.25	570	936
	478	0	0	0	0	0	0	0	0	0	0	0	0	0	0	0	0		0	0	0	0	0	0	0	0	0	0	0	0	0	0
	479	0	0	0	0	0	0	0	0	0	0	0	0	0	0	0	18		105	451.25	837.9	837.9	1296.88
	480	0	0	0	0	0	0	0	0	0	0	0	0	0	0	0	0		0	0	0	0	0	0	0	0	0	0	0	0	0	0
	481 tumor 1	0	0	0	0	0	16	16	16	16	320	480	1859
	481 tumor 2	0	0	0	0	0	0	0	0	0	0	72	320
	482	0	0	0	0	0	0	0	0	0	0	0	0	0	0	2	24		67.5	180	330	361.25	431.376	621.155
Cell library + VEM	483	0	0	0	0	0	1352	1859
	484	0	0	0	0	0	0	0	0	0	0	0	0	0	0	0	0		0	0	0	0	0	0	0	0	0	0	0	0	0	0
	485	0	0	0	0	0	0	0	0	0	0	0	0	0	0	0	0		0	0	0	0	0	0	0	0	0	0	0	0	0	0
	486	0	0	0	0	0	0	0	0	0	0	0	0	0	0	0	0		0	0	0	0	0	0	0	0	0	0	0	0	0	0
	491	0	0	0	0	0	0	0	0	0	0	0	0	0	0	0	0		0	0	0	0	0	0	0	0	0	0	0	0	0	0
	492	0	0	0	0	0	8	4	4	4	4	156	684	1368.5	1512
	493	0	0	0	0	0	0	0	0	0	0	0	0	0	0	0	0		0	0	0	0	0	0	0	0	0	0	0	0	0	0
	494	0	0	0	0	0	0	0	0	0	0	0	0	0	0	0	0		0	0	0	0	0	0	0	0	0	0	0	0	0	0
	496	0	0	0	0	0	480	525	1140	2376
	497	0	0	0	0	0	0	0	0	0	0	0	0	0	0	0	0		0	0	0	0	0	0	0	0	0	0	0	0	0	0
	498	0	0	0	0	0	0	0	0	0	0	0	0	0	0	0	0		0	0	0	0	0	0	0	0	0	0	0	0	0	0
Cell library + PB	499	0	0	0	0	0	0	0	0	0	0	0	0	0	0	8	25		90.75	126	250.25	250.25	250.25	250.25	252.56	280	336.96	352	625	806	840	1055.11
	500	0	0	0	0	0	0	0	0	0	0	0	0	0	0	0	0		0	0	0	0	0	0	0	0	0	0	0	0	0	0
	501	0	0	0	0	0	0	0	0	0	0	0	0	0	0	8	120		243.75	427.5	637.5	807.5	885.6
	502	0	0	0	0	0	0	0	0	0	0	0	0	0	0	0	0		0	0	0	0	0	0	0	0	0	0	0	0	0	0
	503	0	0	0	0	0	0	0	0	0	0	0	0	0	0	0	0		0	0	0	0	0	0	0	0	0	0	0	0	0	0
	504	0	0	0	0	0	0	0	0	0	0	0	0	0	0	0	0		0	0	0	0	0	0	0	0	0	0	0	0	0	0
	505	0	0	0	0	0	0	0	0	0	0	0	0	0	0	0	0		0	0	0	0	0	0	0	0	0	0	0	0	0	0
	506	0	0	0	0	0	0	0	0	0	36	300	1406.2
	507	0	0	0	0	0	0	0	0	0	0	0	0	0	0	0	0		0	0	0	0	0	0	0	0	0	0	0	0	0	0
	508	0	0	0	0	0	0	0	0	0	0	0	0	0	0	0	0		0	0	0	0	0	0	0	0	0	0	0	0	0	0
	509	0	0	0	0	0	0	0	0	0	0	0	0	0	0	0	0		0	0	0	0	0	0	0	0	0	0	0	0	0	0
	510	0	0	0	0	0	0	0	0	0	0	0	0	0	0	0	0		0	25	25	77	105.966	171.99	249	542.8	570	993.798
	# mouse Id
