## Supplementary for "Gain-of-function CRISPR screens identify tumor-promoting genes conferring melanoma cell plasticity and therapy-resistance": Table S3.xlsx

### Sheet: Table S3
Names	total	elements
Tum 1 Tum 2 Tum 3 Tum 4 Tum 5 Tum 6 Tum 7	3	SLC9A5 SMAD3 BIRC3
Tum 2 Tum 3 Tum 4 Tum 5 Tum 6 Tum 7	1	GAGE1
Tum 1 Tum 2 Tum 3 Tum 6 Tum 7	1	DCAF17
Tum 1 Tum 3 Tum 4 Tum 5 Tum 6	1	ANGPT4
Tum 1 Tum 3 Tum 4 Tum 6 Tum 7	1	YAP1
Tum 1 Tum 3 Tum 5 Tum 6 Tum 7	1	YY2
Tum 2 Tum 3 Tum 4 Tum 6 Tum 7	1	SLC25A41
Tum 1 Tum 2 Tum 3 Tum 6	2	SLC22A18AS GTF2A1
Tum 1 Tum 3 Tum 4 Tum 5	1	ACSM2B
Tum 1 Tum 3 Tum 6 Tum 7	3	CDKN2C KCNQ3 VAV1
Tum 2 Tum 3 Tum 6 Tum 7	1	AFAP1
Tum 4 Tum 5 Tum 6 Tum 7	20	PDE6A RRAD TGIF1 TMEM59L PCOLCE GADL1 FBXO38 KLK8 SREK1 LCE1D HEPACAM2 ARL13B RAD18 CRYGB SGMS2 NM_001290231 KIF3B SSFA2 AGAP9 FAM9A
Tum 1 Tum 2 Tum 3	1	PDGFRB
Tum 1 Tum 3 Tum 6	6	PSTPIP1 TBC1D23 MARC2 IKBKE ZNF350 ITM2A
Tum 2 Tum 3 Tum 7	1	GPATCH4
Tum 2 Tum 4 Tum 5	1	SEMA3B
Tum 3 Tum 6 Tum 7	1	ZNF181
Tum 4 Tum 6 Tum 7	1	JPH2
Tum 1 Tum 3	3	PCDHGA11 ITIH5 SELENOW
Tum 2 Tum 3	12	CAPSL P2RY13 MSRB3 YEATS4 GALNT11 ANO10 ICE1 HARS2 ELOVL2 TAL1 NTRK3 TTYH2
Tum 2 Tum 4	1	F8
Tum 3 Tum 4	1	MYL6
Tum 3 Tum 7	2	HM13 PLS3
Tum 4 Tum 5	28	DNAJC6 HECA FBLN7 TM4SF20 GUCD1 ACTR3B HNMT CORO2A ZNF451 GLT8D1 CD79B CFP RND3 WDCP NDUFAF1 MFSD14A XRCC6 CD6 PTH1R AQP6 LRRD1 KLRD1 ANAPC5 PPWD1 PNPLA2 PHOX2B CDC25A KLRF1
Tum 4 Tum 6	1	CHRNA10
Tum 5 Tum 6	2	NANOG ZNF600
Tum 5 Tum 7	1	ASIC2
Tum 6 Tum 7	1	FA2H
Tum 1	76	RAB6C BMP6 CEP126 HIVEP1 PRH2 AFF1 EXOG ALOXE3 DLG2 RAB23 RNF185 CHD1 CCDC27 TCEAL3 AMBP TCAF1 ZMIZ2 RFWD2 CAPN10 CENPI BEND2 ARSB ZCWPW1 FZD6 MB SESN1 SLAMF9 TAS2R1 MADD HPCAL4 ARHGEF28 PON1 ACTRT2 ZNF596 CCAR1 OR51F1 GRHL3 CBLL1 VAMP7 SLIT2 PDE3A CCSER1 STPG1 RSRC1 MMP19 SPERT RNASE8 NSUN3 OR2Z1 TXNRD1 LY6G6F C8orf31 SLC6A14 NM_001104548 DDX56 ACTR1A PDYN LRRFIP1 CEP192 TNFAIP8L2-SCNM1 REPIN1 P…
Tum 2	74	RPL10 FAM222B BBS2 CCDC154 UGGT1 TMEM68 GNAI3 NUDT17 HOXA1 SMAD7 ANO4 HBS1L EPDR1 PTCD3 PSMD8 SAMD3 OR2A12 ZCCHC13 SLC50A1 MAP7 CFB PEX11A POU3F1 TIMM9 PITRM1 TRIQK SPHK1 SLC25A46 PRORY SNX12 ANXA13 STK17A BMPR1B USP50 C12orf77 ZDHHC9 ADH6 ADNP MTIF3 ADORA1 USF3 PRSS8 ERBB2 TDO2 BDNF HIST1H3B ZNF142 FKBP9 SNCA N4BP2L1 ZNF692 TNKS1BP1 CCL16 MED22 CASP4 MICAL2 RNASEH2B IRAK4 BCL11B CLEC1A ZNF839 ZD…
Tum 3	57	RAB38 PPT2 C18orf25 CHMP6 TMEM212 NT5DC1 ALDH1L1 SYT1 RCOR1 PNPT1 C8orf58 NRP1 CERS1 LAPTM5 NOP56 CCNF ZSWIM8 ANKRD20A4 SORBS1 KANSL1 MRPL46 LAMTOR2 LTC4S SMPDL3A AGXT RBM42 RBX1 IL12B AMY1B DAPK2 RBM4 FAHD2A RPF1 SLC26A3 ITGB8 AMBN PSEN1 DEFB121 LAMTOR1 B4GALT5 TMEM200A ZBTB2 COL21A1 CAPN1 CDA MPLKIP PCSK7 PGLYRP3 PSMA5 SMAGP PCDHGA3 METAP2 CLDN7 ZEB2 ZMYM3 PLAGL1 IL1RN
Tum 4	38	PLPBP FYTTD1 NBN ABCG2 HMOX1 ZYX ANK2 KIAA2013 FAP ANKMY1 GPR21 FBXL20 NREP POMP CCDC71L LIME1 STX11 SPIDR MICAL1 PLA2G2A C11orf96 DUXA LYZL4 TIPARP STX16 FBXL5 MFAP3L AHCTF1 OSBPL1A SYNE1 FKBP6 CD53 C21orf58 DDX54 PALM2-AKAP2 SLC12A5 CEP162 TEX12
Tum 5	41	IHH GPR142 SCGB1C2 COL4A5 RARA C1orf198 LOC100505841 UNC13D PRMT8 RIPOR1 CYP26C1 CSNK1G2 RGS10 TTC39C UBA3 EIF3K MS4A4A ZMAT1 LTN1 DTWD1 HDGF NUP58 OBSCN LRRC74B LIMS1 SP140 LRRC8E NSUN5 HCRT OR1S2 BNIP2 GLP2R CASP12 SMIM11A MOB4 KCNS3 MBOAT2 OR8B12 MTO1 USP9X HELQ
Tum 6	53	SLC7A7 ZSWIM7 LPAR6 MT1F C12orf66 GRAMD1B ZEB1 DEFB124 ATP8B4 AGO2 C5orf24 CERKL CPOX LRP5L HGD ZFP91 RPP21 MBD4 PPP2R5B ORMDL1 CHD2 IPO4 C14orf37 UBE2V2 USP17L25 TAS2R38 NAALADL1 OBP2A CACNG3 RPL28 ARL14EP PLEKHA5 OXGR1 PIGV CAPN7 SLC35C2 ULBP1 PIK3R2 PLOD3 VWA3A DDX4 ARID2 SSX5 GLB1L SMC4 PRLR AP3S1 COMT APOF MED15 PPP4R3B NDUFC2 NLRP4
Tum 7	61	CCDC149 ZNF517 ACOT6 NM_145665 FAM3C SLC22A1 TMEM213 TFDP2 LTB FAT1 DUOXA1 CEP78 GALNT8 GBA3 C7orf49 SEC14L4 FOXP1 FABP12 TLE3 BEND7 LILRB3 LRRC75B SLPI HPGDS FAM83C NIPSNAP2 TNPO1 ENOX1 SLC30A4 TMEM98 REM1 PLEKHM2 SOWAHD CD36 TMEM245 MICB RTL3 C2orf69 CIB4 MAGEB10 CA1 STAT4 TNFRSF21 CNTFR OR52B6 GCFC2 SDCBP2 GOLGA6D CPQ MRPS27 PHTF2 EIF4EBP1 CAVIN1 MSANTD4 HSPB9 ZRANB2 RGL4 IL1RL1 ANGPTL6 FOXJ2 …
