## Supplementary for "Gain-of-function CRISPR screens identify tumor-promoting genes conferring melanoma cell plasticity and therapy-resistance": Table S4.xlsx

### Sheet: tumor growth genes
Tumor growth genes
SLC9A5
SMAD3
BIRC3
GAGE1
DCAF17
ANGPT4
YAP1
YY2
SLC25A41
SLC22A18AS
GTF2A1
ACSM2B
CDKN2C
KCNQ3
VAV1
AFAP1
PDE6A
RRAD
TGIF1
TMEM59L
PCOLCE
GADL1
FBXO38
KLK8
SREK1
LCE1D
HEPACAM2
ARL13B
RAD18
CRYGB
SGMS2
NM_001290231
KIF3B
SSFA2
AGAP9
FAM9A

### Sheet: enrichr analysis
Tumor Growth genes and Enrichr analysis (https://amp.pharm.mssm.edu/Enrichr). Rank in function of combined score. Top ten.								Tumor growth genes
WikiPathways 2019 Human								SLC9A5
Rank	Name	P-value	Adjusted p-value	Odds Ratio	Combined score			SMAD3
1	Tgif disruption of Shh signaling WP3674	0.01609	1.000	61.73	254.92			BIRC3
2	Hepatitis C and Hepatocellular Carcinoma WP3646	0.003513	0.8290	22.68	128.15			GAGE1
3	Canonical and Non-Canonical TGF-B signaling WP3874	0.03018	1.000	32.68	114.40			DCAF17
4	miR-509-3p alteration of YAP1/ECM axis WP3967	0.03018	1.000	32.68	114.40			ANGPT4
5	TGF-beta Receptor Signaling WP560	0.004250	0.6687	20.58	112.36			YAP1
6	TGF-B Signaling in Thyroid Cells for Epithelial-Mesenchymal Transition WP3859	0.03192	1.000	30.86	106.31			YY2
7	Neovascularisation processes WP4331	0.03715	1.000	26.46	87.11			SLC25A41
8	Vitamin D in inflammatory diseases WP4482	0.03888	1.000	25.25	82.00			SLC22A18AS
9	RAC1/PAK1/p38/MMP2 Pathway WP3303	0.006660	0.7859	16.34	81.89			GTF2A1
10	TGF-beta Signaling Pathway WP366	0.001711	0.8076	12.63	80.44			ACSM2B
								CDKN2C
NCI-NATURE 2016								KCNQ3
Rank	Name	P-value	Adjusted p-value	Odds Ratio	Combined score			VAV1
1	Validated transcriptional targets of deltaNp63 isoforms_Homo sapiens_7d7360a8-6196-11e5-8ac5-06603eb7f303	0.002970	0.6208	24.69	143.68			AFAP1
2	Regulation of cytoplasmic and nuclear SMAD2/3 signaling_Homo sapiens_13312fe2-6195-11e5-8ac5-06603eb7f303	0.03018	1.000	32.68	114.40			PDE6A
3	TGF-beta receptor signaling_Homo sapiens_1f188fcc-6196-11e5-8ac5-06603eb7f303	0.004250	0.4442	20.58	112.36			RRAD
4	Visual signal transduction: Rods_Homo sapiens_962c6b0e-6196-11e5-8ac5-06603eb7f303	0.04061	1.000	24.15	77.38			TGIF1
5	Regulation of nuclear SMAD2/3 signaling_Homo sapiens_246aac04-6195-11e5-8ac5-06603eb7f303	0.009335	0.6504	13.72	64.11			TMEM59L
6	CD40/CD40L signaling_Homo sapiens_1971792f-6190-11e5-8ac5-06603eb7f303	0.05265	1.000	18.52	54.52			PCOLCE
7	HIV-1 Nef: Negative effector of Fas and TNF-alpha_Homo sapiens_41a75463-6193-11e5-8ac5-06603eb7f303	0.06116	1.000	15.87	44.35			GADL1
8	FAS (CD95) signaling pathway_Homo sapiens_79cc9c14-6192-11e5-8ac5-06603eb7f303	0.06623	1.000	14.62	39.69			FBXO38
9	ErbB4 signaling events_Homo sapiens_6104ebb2-6192-11e5-8ac5-06603eb7f303	0.06623	1.000	14.62	39.69			KLK8
10	Regulation of RAC1 activity_Homo sapiens_351aacd6-6195-11e5-8ac5-06603eb7f303	0.06623	1.000	14.62	39.69			SREK1
								LCE1D
								HEPACAM2
	: link to TGFb pathway							ARL13B
								RAD18
								CRYGB
								SGMS2
								NM_001290231
								KIF3B
								SSFA2
								AGAP9
								FAM9A
