## Supplementary for "Gain-of-function CRISPR screens identify tumor-promoting genes conferring melanoma cell plasticity and therapy-resistance": Table S9.xlsx

### Sheet: Table S9
Antibodies
Target	Clone	Reference	Dealer	Dilution
SMAD3	C67H9	#9523	Cell signaling Technologies	1:1 000
HSC70-HRP	B-6	#sc7298HRP	Santa Cruz Biotechnologies	1:10 000
P-SMAD3	C25A9	#9520	Cell signaling Technologies	1:1 000
ERK 1/2 (p44/42 MAPK)	n.a.	#9102	Cell signaling Technologies	1:1 000
P-p44/42 MAPK (ERK ½ - Thr202/Tyr204)	n.a.	#9101	Cell signaling Technologies	1:1 000
Horseradish-peroxidase-conjugated secondary antibodies Frangment Goat Anti-Rabbit		#111-036-045	Jackson ImmunoResearch	1:10 000
Primers	Forward primers	Reverse primers
SMAD3	CCATCTCCTACTACGAGCTGAA	CACTGCTGCATTCCTGTTGAC
MMP2	TACAGGATCATTGGCTACACACC	GGTCACATCGCTCCAGACT
AXL	CGTAACCTCCACCTGGTCTC	TCCCATCGTCTGACAGCA
EGFR	TTCCTCCCAGTGCCTGAA	GGTTCAGAGGCTGATTGTGAT
JUNB	ACTCATACACAGCTACGGGATACG	GGCTCGGTTTCAGGAGTTTG
SLIT2	AGCCGAGGTTCAAAAACGAGA	GGCAGTGCAAAACACTACAAGA
RUNX2	CAGTGACACCATGTCAGCAA	GCTCACGTCGCTCATTTTG
NRP1	AATAACCACATTTCACAAGAAGATTG	TCATCAATTTTAATTTCTGGGTTCT
ITGB5	GCAGTTTGCAAAGTTTCAGAGC	TGTGCGTGGAGATAGGCTTT
AFAP1	AGGAGACCGCTAACAGCCT	GCTCATCGCATCGGAATCATAA
TIPARP	TCTCAGGCTCCCGTTCAG	TGGTTTCCATTTCCATAATGTG
GAPDH	ACCCACTCCTCCACCTTTGA	CATACCAGGAAATGAGCTTGACAA
dCas9	AAGAGCAGACGGCTGGAAAAT	CTCTTGAAGTTGGGGGTCAGG
MS2-p65-HSF1	TTACTCAGTTCGTGCTCGTGG	TGCCACCCCATTAGCGAAAT
MITF	GGCCTCACCATCAGCAACTC	TCTCTTTGGCCAGTGCTCTTG
TYR	TTTTGCCTGAGTTTGACCCAAT	GGACTAGCAAATCCTTCCAGTGTATT
siRNA	IDT DNA DsiRNA Reference
siCTR	NC-1 #68648134
siSMAD3 #1	hs.Ri.SMAD3.13.1
siSMAD3 #2	hs.Ri.SMAD3.13.2
siBIRC3 #1	hs.Ri.BIRC3.13.3
siBIRC3 #2	hs.Ri.BIRC3.13.4
siEGFR #1	hs.Ri.EGFR.13.1
siEGFR #2	hs.Ri.EGFR.13.2
siEGFR #3	hs.Ri.EGFR.13.4
siIL-6 #1	hs.Ri.IL-6.13.1
siIL-6 #2	hs.Ri.IL-6.13.2
siIL-6 #3	hs.Ri.IL-6.13.3
siAQP1 #1	hs.Ri.AQP1.13.1
siAQP1 #2	hs.Ri.AQP1.13.2
siAQP1 #3	hs.Ri.AQP1.13.3
sgRNA		Sequence
SMAD3	sgRNA 1	GGTGAGGCCGCAGAGGCGGA
	sgRNA 2	TCTGCGCATCAAAGCTAGCG
BIRC3	sgRNA 1	AAAAGCATGACTCTTAACCG
	sgRNA 2	GTGTGTGTGGTTATTACCGC
SLC9A5	sgRNA 1	ACTGGGGAATTTCCGGAGCT
	sgRNA 2	TCCCCGACTACGAGAGTCCG
