## Supplementary for "Gain-of-function CRISPR screens identify tumor-promoting genes conferring melanoma cell plasticity and therapy-resistance": Table S10.xlsx

### Sheet: Figures Principales
Figure 1D
		Tumor 1	Tumor 2	Tumor 3	Tumor 4	Tumor 5	Tumor 6	Tumor 7
Tumor growth (mm3)	Week 1	0	0	0	0	0	0	0
	Week 2	0	0	0	0	0	0	0
	Week 3	0	0	0	0	0	0	0
	Week 4	0	0	0	0	0	0	0
	Week 5	0	0	0	0	0	0	0
	Week 6	0	0	0	0	0	16	0
	Week 7	0	0	0	0	0	16	0
	Week 8	0	64	6	0	0	320	0
	Week 9	2	168	161.5	0	0	480	0
	Week 10	20.25	660	570	0	0	1859	0
	Week 11	66	924	1200	238	0		0
	Week 12	78	1287	2002	361.25	0		2
	Week 12,5	144			570	18		24
	Week 13	360			936	105		67.5
	Week 14	617.5				837.9		330
	Week 15	869.856				1296.88		431.376
	Week 16							621.155
Figure 1G
	EGFR	SMAD3	BIRC3	SLC9A5
sgRNA counts	597	386	103	1762
	424	65629	217306	298423
	79	149647	300930	714427
	90	29706	67002	98955
	0	2845	722	3462
	0	2966	928	9587
	0	1467	259	193
	68	3218	686	820
Figure 1J
	SMAD3	SLC9A5	BIRC3
mRNA expression	25.8342	1.40255	5.52764
	16.9729	1.92093	10.0122
	14.1758	1.06086	3.26407
	12.6653	2.69025	4.55943
	60.5749	1.97175	9.17682
	27.5963	3.33299	10.9113
	9.48	4.7	5.33
Figure 1K
Tumors	SMAD3				SLC9A5		BIRC3
	1	2	3	4	1	2	1	2
Week 1
Week 2
Week 3
Week 4						165.75
Week 5					24.75	299.25
Week 6				30	36	701.385
Week 7				1187.84	107.64	828
Week 8					225.57	1296
Week 9					254.25
Week 10		500			365.75
Week 11		871.2			457.094		241.996	36
Week 12	44		310.5		787.5		637.2	102.12
Week 13	183.95		650				845	244.944
Week 14	534.726							346.752
Week 15								648.518
Figure 2C
EGFR
	DMSO	BRAFi
sgRNA counts	586	8491
	86	142
	205	11723
BIRC3
	DMSO	BRAFi
sgRNA counts	101	198
	208	338
	0	0
Figure 2G
	Fold change	P-value
NREP	1.21122	0.00182818
PDGFRB	1.19779	0.0141548
IL6	1.43426	0.0889494
AFAP1	1.67146	3.30985e-05
SLC9A5	1.14838	0.001377
SMAD3	1.25442	0.00463564
AQP1	1.6223	0.0497562
TIPARP	1.19644	0.000626846
EGFR	1.10586	0.044162
CDK14	1.37286	0.00267948
DDAH1	1.18278	0.0245109
BIRC3	1.51323	0.00464124
C1orf198	1.05793	0.0830834
SEMA3B	1.24743	0.126814
MMP2	1.68312	3.7602e-05
SLIT2	1.90085	0.00122479
TCEAL3	1.10552	0.00098995
GBP2	1.36011	0.00276141
TLE4	1.63	6.17675e-06
ST8SIA5	1.95988	0.00103665
TFPI	1.67438	0.0197323
PMEPA1	1.44425	0.000832428
LOXL3	1.53175	0.00253777
PKIG	1.13804	7.23587e-05
TGIF1	0.939473	0.055009
Figure 3F
	Baseline	Relapse
Pt 3	6.20658	9.55408
Pt 15	4.26502	6.93568
Pt 17	7.9765	9.59492
Pt 19	8.1594	15.67
Pt 24	5.30008	11.397
Figure 3G
	Baseline	Relapse
Pt 2	146.561	187.095
Pt 3	68.6653	96.6808
Pt 4	75.835	160.563
Pt 5	42.2439	67.4871
Pt 10	92.4383	107.282
Pt 13	111.046	123.613
Pt 14	71.5137	81.2284
Pt 17	58.9346	91.8923
Pt 21	103.89	141.775
Pt 23	43.1159	99.3226
Figure 4B
	Tumor 1	Tumor 2	Tumor 3	Tumor 4	Tumor 5	Tumor 6	Tumor 7
Week 1	0	0	0	0	0	0	0
Week 2	0	0	0	0	0	0	0
Week 3	0	0	0	0	0	0	0
Week 4	0	0	0	0	0	0	0
Week 5	0	0	0	0	0	0	0
Week 6	1352	8	480	0	0	0	0
Week 7		4	1140	0	0	0	0
Week 8		4		0	0	36	0
Week 9		156		0	0	300	0
Week 10		684		0	0	1406.2	0
Week 11		1368.5		0	0		0
Week 12				8	8		0
Week 13				90.75	243.75		0
Week 14				250.25	637.5		25
Week 15				250.25	885.6		105.97
Week 16				252.56			249
Week 17				336.96			570
Week 18				625			993.8
Week 19				840
Week 20				1055.1
Figure 4E
	EGFR	SMAD3	BIRC3	SLC9A5	VAV1
sgRNA counts	139	611	193	1957	677
	962	2017	1427	3452	6068
	9	38976	45228	62070	14676
	2	3861	1320	146	1241
	42	1268	563	574	350
	10595	4626	10928	15842	1365
	15	3608	11227	14182	221263
	33	3423	12113	16280	2141
Figure 5C
	U	NC	T	M
M202				4.25637
M207				5.84089
M230				5.3258
M249AR				4.36753
M249				4.60007
M262				4.62382
M285				5.52467
M311				6.19639
M368				4.96722
M403				3.96681
M408				5.55005
M412a				3.90485
M412b				4.54337
M416				6.66547
M417				6.64632
M421				6.01091
PB				6.12509
M233		6.80058
M238AR		7.92026
M238		7.54784
M243		5.22745
M245		5.2088
M255		8.36218
M370		7.46673
M402		7.21548
M409AR		6.86891
M409		7.75966
M411		7.31681
M418		7.87838
M420		7.08073
M423		7.37516
M229			4.70375
M263			5.11936
M297			5.2498
M308			6.04556
M375			6.58405
M376			6.27544
M395AR			7.51635
M395			6.53756
M397AR			5.48278
M397			5.19425
M398			4.54537
M399			5.98451
M229AR	7.45653
M244	6.20923
M257	7.56946
M296	6.54465
M318	6.34748
M381	7.38593
M406	7.36828
M407	7.33875
M410	6.4089
Sbcl2	6.87497
Figure 5D
Conc. vem (µM)	501Mel				501Mel 2+				501Mel 3+ Backbone				501Mel SMAD3
10	0.528	0.558	0.547	0.574	0.309	0.312	0.333	0.284	0.422	0.45	0.492	0.451	0.781	0.951	0.717	0.841
5	0.595	0.614	0.713	0.729	0.558	0.449	0.506	0.44	0.534	0.629	0.593	0.648	1.078	1.055	1.059	1.085
2.5	0.828	0.874	0.89	1.061	0.706	0.667	0.724	0.597	0.609	0.759	0.771	0.635	1.685	1.378	1.356	1.248
1.25	0.915	0.9	1.335	1.057	1.128	1.164	1.07	0.892	0.891	1.081	1.041	0.888	2.028	2.16	2.028	2.003
0.625	1.055	1.158	1.141	1.305	1.261	1.292	1.039	1.175	1.185	1.392	1.248	1.254	3.35	3.017	3.108	2.921
0.31	1.253	1.432	1.596	1.862	1.603	1.746	1.818	1.44	1.296	1.539	1.818	1.455	3.5	3.5	3.5	3.5
0.16	1.855	2.003	2.172		1.928	1.935	1.941	1.575	1.643	1.797	2.52	2.418	3.5	3.5	3.5	3.5
0.08	3.149	3.331	3.5	3.5	2.838	2.593	2.088	1.978	2.225	3.07	3.5	3.5	3.5	3.5	3.5	3.5
0.04	3.443	3.5	3.5	3.5	3.388	2.633	2.703	2.553	2.064	3.485	3.5	3.5	2.961	3.5	3.5	3.5
0	3.5	3.5	3.5	3.5	3.255	3.226	3.104	2.502	2.478	3.354	2.631	3.5	3.5	3.5	3.5	3.5
Figure 5E
	CTR	SMAD3	BIRC3	SLC9A5
Ratio Ext/Int	1.38	2.67	2.2	1.67
	1.32	3.08	1.43	1.55
	1.27	1.91	1.4	2
	1.23	2.91		1.36
	1.23			1.83
				2
Figure 5F
Conc. vem (µM)	SKMel28S				SKMel28R
10	0.191	0.206	0.222	0.223	0.674	0.794	0.753	1.014
5	0.23	0.289	0.275	0.292	0.888	1.01	1.122	0.97
2.5	0.282	0.296	0.314	0.326	1.1	1.118	1.286	1.126
1.25	0.312	0.354	0.39	0.386	1.491	1.271	1.395	1.209
0.625	0.447	0.482	0.477	0.496	1.713	1.678	1.42	1.411
0.31	0.643	0.691	0.742	0.762	1.624	1.511	1.371	1.489
0.16	1.055	1.164	1.208	1.207	1.802	1.407	1.417	1.249
0.08	1.383	1.643	1.963	1.638	1.616	1.421	1.575	1.752
0.04	1.837	2.303	2.433		1.457	1.341	1.432	1.502
0	2.389	2.596	2.745	2.484	1.846	1.724	1.698	1.591
Figure 5G
	SKMel28R
	Rep 1	Rep 2	Rep 3
DMSO + siCTR	1	1	1
BRAFi + siCTR	0.405351	0.6514	0.586628
DMSO + siSMAD3 #2	0.510853	0.368914	0.886413
BRAFi + siSMAD3 #2	0.255427	0.260127	0.492451
DMSO + siSMAD3 #1	0.193	0.0628681	0.356578
BRAFi + siSMAD3 #1	0.13192	0.0593821	0.222861
Figure 5H
	Me1402
	Rep 1	Rep 2	Rep 3
DMSO + siCTR	1	1	1
BRAFi + siCTR	0.330589	0.465665	0.522039
DMSO + siSMAD3 #2	0.397495	0.512876	0.354222
BRAFi + siSMAD3 #2	0.203038	0.319742	0.300053
DMSO + siSMAD3 #1	0.0943878	0.174893	0.202337
BRAFi + siSMAD3 #1	0.0497449	0.157725	0.147637
Figure 5K
	CTR			SIS3			TGFb			SIS3 + TGFb
SKMel28S	16.98	13.17	35	15	15	25	100	100	100	76	47	68
SKMel28R	13.1	11.18	22	10	11	34	100	100	100	60	81	48
M238S	18.56	15.7	16	22	14	15	100	100	100	48	50	36
M238R	5.13	4.08	6	6	2	10	100	100	100	82	75	48
Figure 6B
		Rep. 1	Rep. 2	Rep. 3	Rep. 4	Rep. 5
AhR WT	DMSO	1	1	1	1	1
	TCDD	2.47	3.01	2.54	2.76	2.27
	ITE	3.3	3.62	3.25	3.41	2.16
AhR KO	DMSO	1	1	1
	TCDD	1.32	1.02	0.94
	ITE	1.16	0.27	0.99
Figure 6C
		Rep. 1	Rep. 2	Rep. 3	Rep. 4	Rep. 5
AhR WT	DMSO	1	1	1	1	1
	TCDD	1.76	1.79	3.04	1.76	1.65
	ITE	2.29	2.43	2.03	1.97	1.64
AhR KO	DMSO	1	1	1
	TCDD	1.15	1.12	1.04
	ITE	1.17	1.21	1.22
Figure 6D
		Rep. 1	Rep. 2	Rep. 3	Rep. 4	Rep. 5	Rep. 6
TIPARP	DMSO	1	1	1	1	1	1
	CH-223191	0.44	0.45	0.87	0.44	0.47	0.46
SMAD3	DMSO	1	1	1	1	1	1
	CH-223191	0.44	0.39	0.47	0.61	0.54	0.51
Figure 6E
		Rep. 1	Rep. 2
SKMel28 S	AhR WT	1	1
	AhR KO	0.62	0.63
SKMel28 R	AhR WT	4.45	3.98
	AhR KO	0.38	0.93
Figure 7B
	SKMel28R			Me1402
SMAD3	0.2	0.12	0.18	0.07	0.06	0.04
MMP2	0.22	0.36	0.05	0.69	0.58	0.78
AXL	0.64	0.68	0.56	0.33	0.56	0.75
EGFR	0.71	0.56	0.36	0.29	0.46	0.6
JUNB	0.68	0.6	0.54	1.08	1.1	1.7
Figure 7C
		Rep. 1	Rep. 2	Rep. 3
Diff.	M229	1	0.84	0.84
	M249	0.53	0.43	0.69
Undiff.	M238	4.71	4.47	3.71
	M238R	8.35	8.87	7.49
Figure 7D
		Rep. 1	Rep. 2	Rep. 3
Diff.	M229	4.23	3.7	3.23
	M249	3.64	2.71	4.1
Undiff.	M238	1.47	1.48	1.27
	M238R	2.05	2.18	1.92
Figure 7E
M202	Melanocytic	2.92339
M207	Melanocytic	1.46272
M230	Melanocytic	1.9357
M249AR	Melanocytic	3.05541
M249	Melanocytic	3.63372
M262	Melanocytic	2.90127
M285	Melanocytic	1.35221
M311	Melanocytic	1.1908
M368	Melanocytic	3.52268
M403	Melanocytic	3.83738
M408	Melanocytic	2.27386
M412a	Melanocytic	3.025
M412b	Melanocytic	3.50187
M416	Melanocytic	4.03787
M417	Melanocytic	8.06299
M421	Melanocytic	3.93878
PB	Melanocytic	4.0392
M233	Neural crest like	32.8385
M238AR	Neural crest like	12.754
M238	Neural crest like	10.8243
M243	Neural crest like	24.9901
M245	Neural crest like	6.71561
M255	Neural crest like	9.04261
M370	Neural crest like	37.9636
M402	Neural crest like	6.85892
M409AR	Neural crest like	7.05519
M409	Neural crest like	6.65305
M411	Neural crest like	6.74422
M418	Neural crest like	27.4198
M420	Neural crest like	19.5408
M423	Neural crest like	9.61241
M229	Transitory	4.93088
M263	Transitory	6.87503
M297	Transitory	5.5508
M308	Transitory	6.66317
M375	Transitory	7.33081
M376	Transitory	6.19995
M395AR	Transitory	3.81298
M395	Transitory	3.5825
M397AR	Transitory	13.0682
M397	Transitory	7.82766
M398	Transitory	3.32965
M399	Transitory	13.3035
M229AR	Undifferentiated	35.7814
M244	Undifferentiated	24.6806
M257	Undifferentiated	7.4135
M296	Undifferentiated	40.4609
M318	Undifferentiated	39.9627
M381	Undifferentiated	21.9477
M406	Undifferentiated	24.9943
M407	Undifferentiated	23.5579
M410	Undifferentiated	31.5128
Sbcl2	Undifferentiated	15.1652
Figure 7G
	Baseline	Relapse
Pt 1	37.8511	44.6
Pt 2	74.07	102.52
Pt 3	8.53551	63.1745
Pt 4	35.1414	42.3297
Pt 9	51.9065	55.8307
Pt 10	79.9069	140.269
Pt 11	41.2842	55.0083
Pt 13	27.6374	67.0474
Pt 14	31.5065	56.2524
Pt 17	27.5689	68.3456
Pt 18	80.474	99.123
Pt 21	35.9962	42.2332
Pt 23	42.9683	93.6005
Pt 25	51.7984	53.687
Figure 7H
	Responsive	Resistant
Pt2.baseline	2.78674
Pt28.baseline	2.96469
Pt35.baseline	2.66222
Pt37.baseline	1.40904
Pt38.baseline	2.38368
Pt4.baseline	2.90564
Pt5.baseline	2.06198
Pt6.baseline	2.48054
Pt15.baseline	2.47503
Pt19.baseline	2.6631
Pt8.baseline	2.81033
Pt9.baseline	2.67831
Pt13.baseline	4.26217
Pt27A.baseline	3.23792
Pt27B.baseline	2.9617
Pt1.baseline		3.50355
Pt7.baseline		2.78463
Pt10.baseline		3.81215
Pt12.baseline		4.44557
Pt14.baseline		4.51902
Pt16.OnTx		2.44774
Pt20.baseline		2.65869
Pt22.baseline		3.95986
Pt23.baseline		3.4304
Pt25.baseline		2.44712
Pt29.baseline		3.31394
Pt31.baseline		2.62156
Pt32.baseline		4.16697

### Sheet: Figures Supp.
Figure S4B
	Undifferentiated	Neural crest-like	Transitory	Melanocytic
M202				2.51668
M207				1.38857
M230				0.878647
M249AR				0.0613969
M249				0.316198
M262				1.09507
M285				1.48212
M311				2.66528
M368				4.34559
M403				0.71974
M408				2.59026
M412a				0.88738
M412b				1.00356
M416				1.2362
M417				2.90449
M421				0.250153
PB				3.20923
M233		6.25341
M238AR		5.29533
M238		3.03443
M243		3.33481
M245		3.85859
M255		5.61019
M370		2.56459
M402		1.59996
M409AR		2.47633
M409		5.47177
M411		5.15039
M418		5.2533
M420		1.68709
M423		2.61227
M229			0.446665
M263			0.221089
M297			1.33344
M308			0.126731
M375			0.392232
M376			1.51686
M395AR			1.12044
M395			5.49326
M397AR			0.328638
M397			0.127115
M398			0.327621
M399			3.37004
M229AR	1.52973
M244	1.11746
M257	4.55786
M296	4.46068
M318	5.38891
M381	3.54972
M406	0.640757
M407	2.48441
M410	0.859885
Sbcl2	4.30523
Figure S4E
	Undifferentiated	Neural crest-like	Transitory	Melanocytic
M202				0.134891
M207				0.892769
M230				1.9357
M249AR				3.05541
M249				3.84099
M262				0.173586
M285				0.112097
M311				0.180311
M368				1.10868
M403				0.120354
M408				2.27386
M412a				0.0635197
M412b				0.363611
M416				0.728044
M417				2.88073
M421				0.543969
PB				3.32491
M233		4.30694
M238AR		5.70634
M238		3.16693
M243		5.45078
M245		0.241328
M255		5.39162
M370		5.269
M402		6.62695
M409AR		3.99975
M409		3.96376
M411		3.27591
M418		6.00543
M420		6.77456
M423		4.06339
M229			0.218549
M263			2.39975
M297			0.0690687
M308			3.52182
M375			0.438532
M376			3.52381
M395AR			0.106509
M395			1.02886
M397AR			1.06321
M397			0.102381
M398			0.464557
M399			3.1229
M229AR	7.54637
M244	4.18302
M257	6.30886
M296	7.33725
M318	8.29823
M381	6.46488
M406	3.98857
M407	6.0114
M410	6.68337
Sbcl2	6.18775
Figure S4F
	SKMel28R
	Rep 1	Rep 2
DMSO + siCTR	1	1
BRAFi + siCTR	0.41	0.65
DMSO + siBIRC3 #1	0.92	0.45
BRAFi + siBIRC3 #1	0.23	0.39
DMSO + siBIRC3 #2	0.37	0.27
BRAFi + siBIRC3 #2	0.2	0.26
Figure S4G
	CTR			BRAFi
siCTR	1	1	1	0.683595	0.38736	0.373177
siEGFR #1	0.865533	0.551806	0.956702	0.588651	0.178095	0.300348
siEGFR #2	0.887392	0.552773	0.708016	0.294105	0.080718	0.139368
siEGFR #3	0.763524	0.771711	0.992895	0.394568	0.287726	0.435793
siIL6 #1	0.670347	0.715606	0.813929	0.296533	0.140692	0.25816
siIL6 #2	0.683595	0.448624	0.594997	0.234268	0.154235	0.185775
siIL6 #3	0.671451	0.514402	0.652061	0.255686	0.142304	0.246392
siAQP1 #1	0.56635	0.476354	0.670935	0.385516	0.143594	0.359189
siAQP1 #2	0.558622	0.538156	0.786174	0.304262	0.138758	0.263267
siAQP1 #3	0.228306	0.244841	0.52794	0.100022	0.0881341	0.151136
